# Desert fish populations tolerate extreme salinity change to overcome hydrological constraints

**DOI:** 10.1101/2021.05.14.444120

**Authors:** Celia Schunter, Lucrezia C. Bonzi, Jessica Norstog, Jade Sourisse, Michael L. Berumen, Yoseline Angel, Stephen D. Parkes, Matthew F. McCabe, Timothy Ravasi

**Author notes:** corresponding authors: Celia Schunter and Timothy Ravasi.

## Abstract

The unstable nature of freshwater ponds in arid landscapes represent a sizable challenge for strictly aquatic organisms, such as fishes. Yet the Arabian Desert, bordering the coastline of the Red Sea, plays host to a species very well adapted to such extreme environments: the Arabian pupfish, *Aphanius dispar*. In this study, we estimated patterns of hydrological connectivity; population structure and stable isotope for samples of *A. dispar* living in small, isolated ponds of nearly-freshwater in the Arabian desert and highly saline coastal lagoons along the Red Sea. The genomic and hydrological analyses indicate that populations are largely separated by drainage origin, as fish from desert ponds appear to be transported to coastal lagoons of the Red Sea along ephemeral river systems arising from flash flood events. Further, our study indicates there is an ecological change when being washed from pond environments to coastal waters, due to a significant shift in muscle stable isotopes ratios between both groups. Considering that the genetic breaks are mostly observed between drainage origin, this study suggests that *A. dispar* can survive large changes in salinity and ecological regimes over small time-scales.
