## Supplementary Tables for "Desert fish populations tolerate extreme salinity change to overcome hydrological constraints"

### Sheet: Supplementary Table S1
Supplementary Table S1: Location information for all 28 visited sites. Note that for two inland ponds, no sonde measurements could be obtained due to complications transporting the CTD (conductivity, temperature and depth) sonde into the steep canyons.
											Aquakem Samples			IC Samples
Site	Type	Date visited	Site	Pressure (dbar)	Temperature (°C)	Conductivity (μS/cm)	Salinity	O2 (%sat)	O2 (ppm)	pH	Chlorides (ppm)	Silica (ppb)	Sulphate (ppm)	Fluoride	Nitrite	Bromide	Nitrate	Phosphate	killifish presence?	latitude	longitude	Estimated area (m2)	Estimated depth (m):	Picture	Location name
SW5	Sea	26/1/16	19	0.221081	21.765	58340.5	41.9291	41.856	2.87247	8.71019	27.1008	306.02	3478.17	1.79917	n.a.	n.a.	0.753871	0.919	yes	18.8497	41.2374		0.15		Al Lith Coast
SW4	Sea	26/1/16	21	0.203868	27.8979	66953	42.7523	55.1107	3.39445	9.01272	29.5938	314.61	3624.33	1.25696	n.a.	n.a.	0.732901	n.a.	yes	19.7782	40.7561		0.3		Al Lith Coast 2
SW3	Sea	26/1/16	22	0.204083	22.8164	58686	41.1935	65.0819	4.40188	9.10105	2.14761	104.57	3335.97	1.16997	0.015173	n.a.	0.786375	n.a.	yes	20.1581	40.2497		0.15		Al Lith resort
SW2	Sea	18/12/15	12	0.362024	24.8041	64966.9	44.2042	53.3801	3.42955	8.3659	36677.3	517.96	36.5109	3.49831	n.a.	n.a.	0.820975	n.a.	yes	22.4126	39.1364		0.3	IMG_7254-7271	KAEC
SW1	Sea	18/12/15	16	0.353639	20.9011	59185	43.489	56.9508	3.93122	8.36619	36.0624	31.97	3430.84	1.55271	n.a.	n.a.	0.805248	n.a.	yes	22.8523	38.9207	Sea	0.3		Rabigh Lagoon
DP6	Pond	25/1/16	18	-0.615689	31.422	1663.76	0.735731	105.783	7.7468	9.41491	282.405	34511.5	329.743	0.61195	n.a.	0.9037	412.339	n.a.	yes	19.0986	41.7926	3	0.5		Wadi Be
DP5	Pond	25/1/16	17	-0.574991	30.9321	1760.39	0.787974	112.72	8.32154	9.39269	294.108	59944.2	280.412	1.14286	0.238649	63.8433	343.378	n.a.	yes	19.451	41.6154	615383	0.3	IMG_7979	Ganuna
DP4	Pond	26/11/15	8	-0.0415904	26.4367	2004.49	0.98869	76.9415	6.13994	8.30604	278.565	63358.9	186.963	0.38796	0.105994	0.8509	7.83596	n.a.	yes	20.111946	40.868517	200	0.3	IMG_6974-7025	Buraydah
DP3	Pond	26/11/15	10	-0.469278	38.4244	1916.49	0.748937	79.0743	5.16254	8.19719	361.21	80469.7	207.413	1.53053	0.324539	42.5331	n.a.	0.115	yes	20.4619	40.4714	50	0.4	IMG_7079-7127	Hot Spring
DP2	Pond	2015-11-04	1	0.0056	29.9329	1720	0.784865	57.9775	4.35412	8.49725	469.766	33587	143.069	0.297	0.346214	0.4191	4.22409	n.a.	yes	22.824123	39.368715	54 x 11 m	0.7		Rabigh dam
DP1	Pond	2015-11-04	2	-0.0625107	31.5798	3190	1.45495	59.7288	4.34534	8.31285	734.372	38017.2	249.812	0.381001	n.a.	1.0107	0.320631	n.a.	yes	22.796378	39.283272	>100 x 45 m	0.7		Rabigh Wadi
28	Sea	2015-09-12	SW6	0.336904	27.6498	64108.4	40.9274	53.2299	3.32469	8.46082	-	-	-	-	-	-	-	-	no	24.6343	37.335
27	Sea	2015-09-12	SW5	0.331253	21.7698	65110	47.5044	57.3401	3.80733	8.20913	-	-	-	-	-	-	-	-	no	25.576	36.9728
26	Sea	2015-09-12	SW4	0.396349	18.1812	51228.8	39.4429	61.2952	4.55548	8.3984	-	-	-	-	-	-	-	-	no	26.0232	36.7093
25	Sea	2015-09-12	SW3	0.388449	22.6047	57621.3	40.5443	53.0298	3.61379	8.48268	-	-	-	-	-	-	-	-	no	26.6369	36.2286
24	Sea	2015-09-12	SW2	0.435789	12.0836	46285.2	41.1244	49.4258	4.10699	8.28864	-	-	-	-	-	-	-	-	no	26.9055	36.031
23	Sea	2015-09-12	SW1	0.327741	21.7391	63528.5	46.3479	57.5628	3.8572	8.23663	-	-	-	-	-	-	-	-	no	27.1983	35.8161
15	Pond	2015-08-12	15	-0.41647	21.2806	5825.19	0.305961	68.0252	6.00468	8.60355	76.2425	20016.7	30.5418	0.266324	0.032947	0.1817	0.98863	n.a.	no	27.6304	36.5485	>200mx0.3	0.2		Gumra
14	Pond	2015-08-12	14	-0.380106	21.1471	8023.78	0.427113	35.0875	3.10319	7.70805	115.339	38414.9	61.031	0.280387	n.a.	0.1048	0.40556	n.a.	no	27.634	36.541	9mX15m	1		Al Disah
13	Pond	2015-07-12	13	-	-	-	-	-	-	-	103.072	5016.26	46.7966	0.231964	0.227594	0.1067	4.73733	0.1208	no	27.1	37.1833	70x20	0.5		Abu Raqah
11	Pond	30/11/15	11	-0.406336	28.9132	898.74	0.407702	82.6127	6.32825	8.03662	86.5402	38664.8	101.979	0.390859	0.757022	0.1566	n.a.	0.1042	no	23.0728	39.7206	50	0.2	IMG_7254-7271	Hajar
9	Pond	26/11/15	9	-0.63365	33.5437	1025.76	0.427603	88.4705	6.26373	9.15245	127.936	52096.6	112.454	0.609051	0.217407	65.0082	n.a.	0.0901	no	20.4615	40.4702	100	0.3	IMG_7048-7078	stream near hot spring
7	Pond	25/11/15	7	-0.546741	30.211	1257.23	0.562537	59.9859	4.4886	8.05372	196.256	76975.6	125.359	2.05274	0.0525635	142.266	n.a.	0.1533	no	20.9178	40.1991	100mx0.2m	0.2		northeast of Yalamlam ~10-15 min
6	Pond	25/11/15	6	-0.222129	28.3096	1164.95	0.539849	60.6082	4.6886	8.33627	128.017	46885	188.199	0.499593	n.a.	0.2644	n.a.	0.1286	no	20.8057	40.112811	100mx0.2m	0.2	IMG_6900-6920	Yalamlam
5	Pond	25/11/15	5	0.1	30.25	879.72	0.39	56.93	4.26	8.11	135.604	25711	82.5469	0.415071	0.0397748	0.132	8.094	6.8363	no	21.183	39.562342	100m x 1m	1.5	IMG_6861-6893	Al Qirw
4	Pond	16/11/15	4	-	-	-	-	-	-	-	29.6963	10464.1	67.637	0.361719	n.a.	0.0772	0.24126	0.1051	no	22.9746	39.8961	20x 5m	0.6	IMG_6514-6537	Wadi Al Bagaia
3	Pond	16/11/2015	3	-0.83053	21.597	1019.11	0.54148	60.7576	5.32282	8.25482	166.657	45331	69.3126	0.147732	0.0484451	0.3317	10.8743	n.a.	no	22.8218	39.8259	5x 5m	0.4		Al Faree farmland

### Sheet: Supplementary Table S2
Supplementary Table S2: Radsequencing and stable isotope sample information
Collection location	Fish sample	ID	Fish Length (cm)	Sex (M=Male, F=Female, U=Unknown)	Tissue isotope samples	Number of quality filtered sequencing reads	File name	Barcode	Adapter	Illumina lane
DP1	1	S1F1	4.2	M	S1X1
DP1	10	S1F10	3.8	M		880398	S1F10.1.fq.gz_TRIMMO.fq.gz	TCGAT	ATCACG	Lane4
DP1	11	S1F11	3.9	F	S1X11	1706972	S1F11.1.fq.gz_TRIMMO.fq.gz	TGCAT	ATCACG	Lane4
DP1	12	S1F12	3.5	M	S1X12	1979419	S1F12.1.fq.gz_TRIMMO.fq.gz	CAACC	ATCACG	Lane4
DP1	13	S1F13	4.6	F	S1X13
DP1	14	S1F14	4.3	F	S1X14
DP1	15	S1F15	4.4	F	S1X15	1215406	S1F15.1.fq.gz_TRIMMO.fq.gz	GGTTG	ATCACG	Lane4
DP1	16	S1F16	4	M	S1X16
DP1	17	S1F17	4.5	F		703173	S1F17.1.fq.gz_TRIMMO.fq.gz	AAGGA	ATCACG	Lane4
DP1	18	S1F18	3.6	F		843412	S1F18.1.fq.gz_TRIMMO.fq.gz	AGCTA	ATCACG	Lane4
DP1	19	S1F19	4.8	F		668445	S1F19.1.fq.gz_TRIMMO.fq.gz	ACACA	ATCACG	Lane4
DP1	2	S1F2	4.5	F	S1X2
DP1	20	S1F20	4	F		496470	S1F20.1.fq.gz_TRIMMO.fq.gz	AATTA	ATCACG	Lane4
DP1	21	S1F21	4.8	F		1741961	S1F21.1.fq.gz_TRIMMO.fq.gz	ACGGT	ATCACG	Lane4
DP1	22	S1F22	4.4	F		2888245	S1F22.1.fq.gz_TRIMMO.fq.gz	GCATG	ATCACG	Lane1
DP1	23	S1F23	3.1	F		2821723	S1F23.1.fq.gz_TRIMMO.fq.gz	AACCA	ATCACG	Lane1
DP1	24	S1F24	4	F		1936048	S1F24.1.fq.gz_TRIMMO.fq.gz	CGATC	ATCACG	Lane1
DP1	25	S1F25	3.7	F		2964452	S1F25.1.fq.gz_TRIMMO.fq.gz	TCGAT	ATCACG	Lane1
DP1	26	S1F26	4.3	F		5932624	S1F26.1.fq.gz_TRIMMO.fq.gz	TGCAT	ATCACG	Lane1
DP1	27	S1F27	3.8	M		1751802	S1F27.1.fq.gz_TRIMMO.fq.gz	CAACC	ATCACG	Lane1
DP1	28	S1F28	2	U		889326	S1F28.1.fq.gz_TRIMMO.fq.gz	GGTTG	ATCACG	Lane1
DP1	29	S1F29	4.5	F		666870	S1F29.1.fq.gz_TRIMMO.fq.gz	AAGGA	ATCACG	Lane1
DP1	3	S1F3	4.7	F	S1X3
DP1	32	S1F32	4.3	F		2625904	S1F32.1.fq.gz_TRIMMO.fq.gz	AGCTA	ATCACG	Lane1
DP1	33	S1F33	4.7	F		1911974	S1F33.1.fq.gz_TRIMMO.fq.gz	ACACA	ATCACG	Lane1
DP1	34	S1F34	4.2	F		2865565	S1F34.1.fq.gz_TRIMMO.fq.gz	AATTA	ATCACG	Lane1
DP1	35	S1F35	4.6	F		614615	S1F35.1.fq.gz_TRIMMO.fq.gz	ACGGT	ATCACG	Lane1
DP1	36	S1F36	4.3	F		1893187	S1F36.1.fq.gz_TRIMMO.fq.gz	ACTGG	ATCACG	Lane1
DP1	37	S1F37	3.5	F		2974206	S1F37.1.fq.gz_TRIMMO.fq.gz	ACTTC	ATCACG	Lane1
DP1	39	S1F39	4.3	F		3766350	S1F39.1.fq.gz_TRIMMO.fq.gz	ATACG	ATCACG	Lane1
DP1	4	S1F4	4	M	S1X4	591037	S1F4.1.fq.gz_TRIMMO.fq.gz	GCATG	ATCACG	Lane4
DP1	40	S1F40	4.2	M		1533236	S1F40.1.fq.gz_TRIMMO.fq.gz	ATGAG	ATCACG	Lane1
DP1	41	S1F41	2.3	U		8361799	S1F41.1.fq.gz_TRIMMO.fq.gz	GCATG	CGATGT	Lane1
DP1	5	S1F5	4.3	F	S1X5	1287682	S1F5.1.fq.gz_TRIMMO.fq.gz	AACCA	ATCACG	Lane4
DP1	6	S1F6	4.2	F	S1X6	850856	S1F6.1.fq.gz_TRIMMO.fq.gz	CGATC	ATCACG	Lane4
DP2		S2F1				515417	S2F1.1.fq.gz_TRIMMO.fq.gz	ACTGG	ATCACG	Lane4
DP2	100	S2F100	4.7	F	S2X1B	3454616	S2F100.1.fq.gz_TRIMMO.fq.gz	AATTA	CGATGT	Lane1
DP2	101	S2F101	3.6	F	S2X2B	1953682	S2F101.1.fq.gz_TRIMMO.fq.gz	ACGGT	CGATGT	Lane1
DP2	102	S2F102	4.5	M	S2X3B	1896733	S2F102.1.fq.gz_TRIMMO.fq.gz	ACTGG	CGATGT	Lane1
DP2	103	S2F103	4.4	M	S2X4B	1270412	S2F103.1.fq.gz_TRIMMO.fq.gz	ACTTC	CGATGT	Lane1
DP2	104	S2F104	4.5	M	S2X5B	3007203	S2F104.1.fq.gz_TRIMMO.fq.gz	ATACG	CGATGT	Lane1
DP2	105	S2F105	4.6	M	S2X6B	1661129	S2F105.1.fq.gz_TRIMMO.fq.gz	ATGAG	CGATGT	Lane1
DP2	106	S2F106	4.4	M	S2X7B	2765125	S2F106.1.fq.gz_TRIMMO.fq.gz	GCATG	TTAGGC	Lane1
DP2	107	S2F107	4.1	F	S2X8B	3796365	S2F107.1.fq.gz_TRIMMO.fq.gz	AACCA	TTAGGC	Lane1
DP2	108	S2F108	4.2	M	S2X9B	2491201	S2F108.1.fq.gz_TRIMMO.fq.gz	CGATC	TTAGGC	Lane1
DP2	109	S2F109	3.9	M	S2X10B	1887520	S2F109.1.fq.gz_TRIMMO.fq.gz	TCGAT	TTAGGC	Lane1
DP2	110	S2F110	4.4	M	S2X11B	2592084	S2F110.1.fq.gz_TRIMMO.fq.gz	TGCAT	TTAGGC	Lane1
DP2	111	S2F111	4.2	F	S2X12B	3595631	S2F111.1.fq.gz_TRIMMO.fq.gz	CAACC	TTAGGC	Lane1
DP2	12	S2F12	2.4	U		1584778	S2F12.1.fq.gz_TRIMMO.fq.gz	CGATC	CGATGT	Lane4
DP2	13	S2F13	2	U		694475	S2F13.1.fq.gz_TRIMMO.fq.gz	TCGAT	CGATGT	Lane4
DP2	3	S2F3	1.9	U		429418	S2F3.1.fq.gz_TRIMMO.fq.gz	ACTTC	ATCACG	Lane4
DP2	48	S2F48	2.1	U		2177657	S2F48.1.fq.gz_TRIMMO.fq.gz	AACCA	CGATGT	Lane1
DP2	49	S2F49	2	U		1871298	S2F49.1.fq.gz_TRIMMO.fq.gz	CGATC	CGATGT	Lane1
DP2	5	S2F5	2.4	U		745930	S2F5.1.fq.gz_TRIMMO.fq.gz	ATACG	ATCACG	Lane4
DP2	50	S2F50	2.3	U		3639750	S2F50.1.fq.gz_TRIMMO.fq.gz	TCGAT	CGATGT	Lane1
DP2	51	S2F51	4.9	M	S2X51	3857848	S2F51.1.fq.gz_TRIMMO.fq.gz	TGCAT	CGATGT	Lane1
DP2	53	S2F53	3.7	F	S2X53	5668996	S2F53.1.fq.gz_TRIMMO.fq.gz	CAACC	CGATGT	Lane1
DP2	54	S2F54	3.7	F	S2X54	6020952	S2F54.1.fq.gz_TRIMMO.fq.gz	GGTTG	CGATGT	Lane1
DP2	55	S2F55	3.9	F	S2X55	4855069	S2F55.1.fq.gz_TRIMMO.fq.gz	AAGGA	CGATGT	Lane1
DP2	56	S2F56	3.4	M	S2X56	4767430	S2F56.1.fq.gz_TRIMMO.fq.gz	AGCTA	CGATGT	Lane1
DP2	57	S2F57	4	F	S2X57	1767967	S2F57.1.fq.gz_TRIMMO.fq.gz	ACACA	CGATGT	Lane1
DP2	7	S2F7	2.5	U		479509	S2F7.1.fq.gz_TRIMMO.fq.gz	ATGAG	ATCACG	Lane4
DP2	8	S2F8	2.6	U		519328	S2F8.1.fq.gz_TRIMMO.fq.gz	GCATG	CGATGT	Lane4
DP2	9	S2F9	2.4	U		1106984	S2F9.1.fq.gz_TRIMMO.fq.gz	AACCA	CGATGT	Lane4
DP3	1	S10F1	4.4	F	S10X1	1509584	S10F1.1.fq.gz_TRIMMO.fq.gz	GCATG	CAGATC	Lane3
DP3	10	S10F10	4.6	F	S10X10	2287344	S10F10.1.fq.gz_TRIMMO.fq.gz	AAGGA	CAGATC	Lane3
DP3	11	S10F11	4.4	M	S10X11	1977987	S10F11.1.fq.gz_TRIMMO.fq.gz	AGCTA	CAGATC	Lane3
DP3	12	S10F12	4.5	F	S10X12	1942211	S10F12.1.fq.gz_TRIMMO.fq.gz	ACACA	CAGATC	Lane3
DP3	13	S10F13	2.9	U		1513186	S10F13.1.fq.gz_TRIMMO.fq.gz	AATTA	CAGATC	Lane3
DP3	14	S10F14	3.5	F		1179028	S10F14.1.fq.gz_TRIMMO.fq.gz	ACGGT	CAGATC	Lane3
DP3	15	S10F15	3.4	F		1059946	S10F15.1.fq.gz_TRIMMO.fq.gz	ACTGG	CAGATC	Lane3
DP3	17	S10F17	3.8	F		2112620	S10F17.1.fq.gz_TRIMMO.fq.gz	ACTTC	CAGATC	Lane3
DP3	18	S10F18	3.8	M		1140604	S10F18.1.fq.gz_TRIMMO.fq.gz	ATACG	CAGATC	Lane3
DP3	19	S10F19	3.7	F		1392629	S10F19.1.fq.gz_TRIMMO.fq.gz	ATGAG	CAGATC	Lane3
DP3	2	S10F2	5.1	M	S10X2	2030606	S10F2.1.fq.gz_TRIMMO.fq.gz	AACCA	CAGATC	Lane3
DP3	20	S10F20	3.1	M		4435811	S10F20.1.fq.gz_TRIMMO.fq.gz	AACCA	TGACCA	Lane1
DP3	21	S10F21	4	M		6570422	S10F21.1.fq.gz_TRIMMO.fq.gz	CGATC	TGACCA	Lane1
DP3	22	S10F22	3.7	F		4690461	S10F22.1.fq.gz_TRIMMO.fq.gz	TCGAT	TGACCA	Lane1
DP3	25	S10F25	2.3	U		5666780	S10F25.1.fq.gz_TRIMMO.fq.gz	TGCAT	TGACCA	Lane1
DP3	27	S10F27	4	F		7898196	S10F27.1.fq.gz_TRIMMO.fq.gz	CAACC	TGACCA	Lane1
DP3	28	S10F28	3.6	F		1896866	S10F28.1.fq.gz_TRIMMO.fq.gz	GGTTG	TGACCA	Lane1
DP3	29	S10F29	4	F		806912	S10F29.1.fq.gz_TRIMMO.fq.gz	AAGGA	TGACCA	Lane1
DP3	3	S10F3	4.8	F	S10X3	1375230	S10F3.1.fq.gz_TRIMMO.fq.gz	CGATC	CAGATC	Lane1
DP3	30	S10F30	4.6	F		1038576	S10F30.1.fq.gz_TRIMMO.fq.gz	AGCTA	TGACCA	Lane1
DP3	31	S10F31	3.1	M		1144716	S10F31.1.fq.gz_TRIMMO.fq.gz	ACACA	TGACCA	Lane1
DP3	32	S10F32	2.8	U		1960867	S10F32.1.fq.gz_TRIMMO.fq.gz	AATTA	TGACCA	Lane1
DP3	33	S10F33	2.6	M		1718495	S10F33.1.fq.gz_TRIMMO.fq.gz	ACGGT	TGACCA	Lane1
DP3	34	S10F34	3.7	M		2159741	S10F34.1.fq.gz_TRIMMO.fq.gz	ACTGG	TGACCA	Lane1
DP3	35	S10F35	2.8	M			removed	ACTTC	TGACCA	Lane1
DP3	4	S10F4	4.6	M	S10X4
DP3	5	S10F5	5	M	S10X5	2101185	S10F5.1.fq.gz_TRIMMO.fq.gz	TCGAT	CAGATC	Lane3
DP3	6	S10F6	4.8	F	S10X6	4043679	S10F6.1.fq.gz_TRIMMO.fq.gz	TGCAT	CAGATC	Lane3
DP3	7	S10F7	4.4	F	S10X7
DP3	8	S10F8	4.6	M	S10X8	769437	S10F8.1.fq.gz_TRIMMO.fq.gz	CAACC	CAGATC	Lane3
DP3	9	S10F9	4.3	F	S10X9	1441230	S10F9.1.fq.gz_TRIMMO.fq.gz	GGTTG	CAGATC	Lane3
DP4	1	S8F1	2.9	U		4719657	S8F1.1.fq.gz_TRIMMO.fq.gz	GGTTG	TTAGGC	Lane1
DP4	10	S8F10	3.3	F?		6281323	S8F10.1.fq.gz_TRIMMO.fq.gz	ACTTC	TTAGGC	Lane4
DP4	11	S8F11	3.3	M		5219327	S8F11.1.fq.gz_TRIMMO.fq.gz	ATACG	TTAGGC	Lane4
DP4	12	S8F12	3.1	M		2937974	S8F12.1.fq.gz_TRIMMO.fq.gz	ATGAG	TTAGGC	Lane4
DP4	14	S8F14	3.1	F		2027649	S8F14.1.fq.gz_TRIMMO.fq.gz	GCATG	TGACCA	Lane4
DP4	19	S8F19	2.7	U		1537640	S8F19.1.fq.gz_TRIMMO.fq.gz	CAACC	CGATGT	Lane4
DP4	2	S8F2	3.3	M		6022418	S8F2.1.fq.gz_TRIMMO.fq.gz	AAGGA	TTAGGC	Lane4
DP4	23	S8F23	1.8	U		1368691	S8F23.1.fq.gz_TRIMMO.fq.gz	GGTTG	CGATGT	Lane4
DP4	24	S8F24	2.3	U		5063207	S8F24.1.fq.gz_TRIMMO.fq.gz	AAGGA	CGATGT	Lane4
DP4	29	S8F29	3	F		1253082	S8F29.1.fq.gz_TRIMMO.fq.gz	AGCTA	CGATGT	Lane4
DP4	3	S8F3	3	U		3608812	S8F3.1.fq.gz_TRIMMO.fq.gz	AGCTA	TTAGGC	Lane4
DP4	30	S8F30	3.4	F			removed	ACACA	CGATGT	Lane4
DP4	34	S8F34	2.6	M		502451	S8F34.1.fq.gz_TRIMMO.fq.gz	AATTA	CGATGT	Lane4
DP4	35	S8F35	3.1	F		2862385	S8F35.1.fq.gz_TRIMMO.fq.gz	ACGGT	CGATGT	Lane4
DP4	39	S8F39	3.1	F		2760739	S8F4.1.fq.gz_TRIMMO.fq.gz	ACTGG	CGATGT	Lane4
DP4	4	S8F4	2.1	F?			removed	ACACA	TTAGGC	Lane4
DP4	41	S8F41	2.2	U		1255824	S8F41.1.fq.gz_TRIMMO.fq.gz	ACTTC	CGATGT	Lane4
DP4	46	S8F46	2.6	F		1779958	S8F46.1.fq.gz_TRIMMO.fq.gz	ATACG	CGATGT	Lane4
DP4	5	S8F5	2.9	U		4702899	S8F5.1.fq.gz_TRIMMO.fq.gz	AATTA	TTAGGC	Lane4
DP4	51	S8F51	4.9	F	S8X51
DP4	52	S8F52	4.8	M	S8X52
DP4	53	S8F53	5	M	S8X53
DP4	54	S8F54	4.7	F	S8X54
DP4	55	S8F55	5.1	M	S8X55
DP4	56	S8F56	5.2	M	S8X56	2346343	S8F56.1.fq.gz_TRIMMO.fq.gz	ATGAG	CGATGT	Lane4
DP4	57	S8F57	4.5	F	S8X57	2478768	S8F57.1.fq.gz_TRIMMO.fq.gz	GCATG	TTAGGC	Lane4
DP4	58	S8F58	4.6	M	S8X58	1120750	S8F58.1.fq.gz_TRIMMO.fq.gz	AACCA	TTAGGC	Lane4
DP4	59	S8F59	5	F	S8X59	2447091	S8F59.1.fq.gz_TRIMMO.fq.gz	CGATC	TTAGGC	Lane4
DP4	60	S8F60	4.5	F	S8X60	2372201	S8F60.1.fq.gz_TRIMMO.fq.gz	TCGAT	TTAGGC	Lane4
DP4	61	S8F61	4.6	M	S8X61	2942306	S8F61.1.fq.gz_TRIMMO.fq.gz	TGCAT	TTAGGC	Lane4
DP4	62	S8F62	3.9	M	S8X62	3069867	S8F62.1.fq.gz_TRIMMO.fq.gz	CAACC	TTAGGC	Lane4
DP4	7	S8F7	2.9	M?		5465424	S8F7.1.fq.gz_TRIMMO.fq.gz	ACGGT	TTAGGC	Lane4
DP4	8	S8F8	2.7	U		2759703	S8F8.1.fq.gz_TRIMMO.fq.gz	ACTGG	TTAGGC	Lane4
DP4	9	S8F9	2.1	U		1515169	S8F9.1.fq.gz_TRIMMO.fq.gz	TGCAT	CGATGT	Lane4
DP5	1	S17F1	5.2	F	S17X1	2011503	S17F1.1.fq.gz_TRIMMO.fq.gz	CGATC	TGACCA	Lane4
DP5	10	S17F10	4.9	F	S17X10	1026584	S17F10.1.fq.gz_TRIMMO.fq.gz	AGCTA	TGACCA	Lane4
DP5	11	S17F11	4.8	M	S17X11	2841514	S17F11.1.fq.gz_TRIMMO.fq.gz	ACACA	TGACCA	Lane4
DP5	12	S17F12	4.6	M	S17X12	1301143	S17F12.1.fq.gz_TRIMMO.fq.gz	AATTA	TGACCA	Lane4
DP5	13	S17F13	3.4	M		2594372	S17F13.1.fq.gz_TRIMMO.fq.gz	ACGGT	TGACCA	Lane4
DP5	14	S17F14	3.5	M		1101013	S17F14.1.fq.gz_TRIMMO.fq.gz	ACTGG	TGACCA	Lane4
DP5	15	S17F15	3.3	F		974540	S17F15.1.fq.gz_TRIMMO.fq.gz	ACTTC	TGACCA	Lane4
DP5	16	S17F16	3.5	M		1964474	S17F16.1.fq.gz_TRIMMO.fq.gz	ATACG	TGACCA	Lane4
DP5	17	S17F17	3.5	F		774130	S17F17.1.fq.gz_TRIMMO.fq.gz	ATGAG	TGACCA	Lane4
DP5	18	S17F18	4	F			removed	GCATG	ACAGTG	Lane4
DP5	19	S17F19	3.9	M		4646822	S17F19.1.fq.gz_TRIMMO.fq.gz	AACCA	ACAGTG	Lane4
DP5	2	S17F2	5.2	F	S17X2	1281427	S17F2.1.fq.gz_TRIMMO.fq.gz	TCGAT	TGACCA	Lane4
DP5	21	S17F21	4.6	M		1346685	S17F21.1.fq.gz_TRIMMO.fq.gz	ATACG	ACTTGA	Lane2
DP5	22	S17F22	4.6	M		2406261	S17F22.1.fq.gz_TRIMMO.fq.gz	ATGAG	ACTTGA	Lane2
DP5	23	S17F23	4.5	F		1908414	S17F23.1.fq.gz_TRIMMO.fq.gz	GCATG	GATCAG	Lane2
DP5	24	S17F24	4.5	F		2706788	S17F24.1.fq.gz_TRIMMO.fq.gz	AACCA	GATCAG	Lane2
DP5	25	S17F25	4.1	F		1077333	S17F25.1.fq.gz_TRIMMO.fq.gz	CGATC	GATCAG	Lane2
DP5	26	S17F26	4.4	F		2719942	S17F26.1.fq.gz_TRIMMO.fq.gz	TCGAT	GATCAG	Lane2
DP5	27	S17F27	5.4	F		1032135	S17F27.1.fq.gz_TRIMMO.fq.gz	TGCAT	GATCAG	Lane2
DP5	28	S17F28	5.4	F		1831546	S17F28.1.fq.gz_TRIMMO.fq.gz	CAACC	GATCAG	Lane2
DP5	29	S17F29	5	F		2561727	S17F29.1.fq.gz_TRIMMO.fq.gz	GGTTG	GATCAG	Lane2
DP5	3	S17F3	4.8	M	S17X3	2764487	S17F3.1.fq.gz_TRIMMO.fq.gz	TGCAT	TGACCA	Lane4
DP5	30	S17F30	4.5	M		1242251	S17F30.1.fq.gz_TRIMMO.fq.gz	AAGGA	GATCAG	Lane2
DP5	31	S17F31	4.4	M		2561512	S17F31.1.fq.gz_TRIMMO.fq.gz	AGCTA	GATCAG	Lane2
DP5	33	S17F33	4.8	F		685802	S17F33.1.fq.gz_TRIMMO.fq.gz	ACACA	GATCAG	Lane2
DP5	35	S17F35	4.5	F		2575201	S17F35.1.fq.gz_TRIMMO.fq.gz	AATTA	GATCAG	Lane2
DP5	4	S17F4	5.3	F	S17X4	1514454	S17F4.1.fq.gz_TRIMMO.fq.gz	CAACC	TGACCA	Lane4
DP5	5	S17F5	5.7	M	S17X5	671350	S17F5.1.fq.gz_TRIMMO.fq.gz	GGTTG	TGACCA	Lane4
DP5	6	S17F6	5.1	F	S17X6
DP5	7	S17F7	5	F	S17X7
DP5	8	S17F8	5.4	F	S17X8
DP5	9	S17F9	4.7	M	S17X9	504675	S17F9.1.fq.gz_TRIMMO.fq.gz	AAGGA	TGACCA	Lane4
DP6	1	S18F1	4.6	F	S18F1	2085242	S18F1.1.fq.gz_TRIMMO.fq.gz	GCATG	GATCAG	Lane3
DP6	10	S18F10	4.2	M	S18X10	2520919	S18F10.1.fq.gz_TRIMMO.fq.gz	GGTTG	GATCAG	Lane3
DP6	11	S18F11	5.3	F	S18X11	1195802	S18F11.1.fq.gz_TRIMMO.fq.gz	AAGGA	GATCAG	Lane3
DP6	12	S18F12	4.4	M	S18X12	2228645	S18F12.1.fq.gz_TRIMMO.fq.gz	AGCTA	GATCAG	Lane3
DP6	13	S18F13	2.3	F		3059988	S18F13.1.fq.gz_TRIMMO.fq.gz	ACACA	GATCAG	Lane3
DP6	14	S18F14	2.5	F		2412800	S18F14.1.fq.gz_TRIMMO.fq.gz	AATTA	GATCAG	Lane3
DP6	15	S18F15	2.8	F		2482161	S18F15.1.fq.gz_TRIMMO.fq.gz	ACGGT	GATCAG	Lane3
DP6	16	S18F16	2.5	F		1412203	S18F16.1.fq.gz_TRIMMO.fq.gz	ACTGG	GATCAG	Lane3
DP6	17	S18F17	2.6	U		1736487	S18F17.1.fq.gz_TRIMMO.fq.gz	ACTTC	GATCAG	Lane3
DP6	18	S18F18	1.6	U		1085450	S18F18.1.fq.gz_TRIMMO.fq.gz	ATACG	GATCAG	Lane3
DP6	19	S18F19	3.7	F		1311017	S18F19.1.fq.gz_TRIMMO.fq.gz	ATGAG	GATCAG	Lane3
DP6	2	S18F2	4.4	F	S18F2
DP6	20	S18F20	3.5	M		1240362	S18F20.1.fq.gz_TRIMMO.fq.gz	ACGGT	GATCAG	Lane2
DP6	21	S18F21	3.8	F		722237	S18F21.1.fq.gz_TRIMMO.fq.gz	ACTGG	GATCAG	Lane2
DP6	22	S18F22	3.6	M		1949239	S18F22.1.fq.gz_TRIMMO.fq.gz	ACTTC	GATCAG	Lane2
DP6	23	S18F23	3.3	M		2260924	S18F23.1.fq.gz_TRIMMO.fq.gz	ATACG	GATCAG	Lane2
DP6	25	S18F25	3.7	F		801166	S18F25.1.fq.gz_TRIMMO.fq.gz	ATGAG	GATCAG	Lane2
DP6	26	S18F26	4	F		676781	S18F26.1.fq.gz_TRIMMO.fq.gz	GCATG	TAGCTT	Lane2
DP6	27	S18F27	4.2	M		1331187	S18F27.1.fq.gz_TRIMMO.fq.gz	AACCA	TAGCTT	Lane2
DP6	28	S18F28	4.2	F		955333	S18F28.1.fq.gz_TRIMMO.fq.gz	CGATC	TAGCTT	Lane2
DP6	29	S18F29	4.9	F		1859575	S18F29.1.fq.gz_TRIMMO.fq.gz	TCGAT	TAGCTT	Lane2
DP6	3	S18F3	4.6	F	S18X3	4518834	S18F3.1.fq.gz_TRIMMO.fq.gz	AACCA	GATCAG	Lane3
DP6	30	S18F30	4.8	F		2048582	S18F30.1.fq.gz_TRIMMO.fq.gz	TGCAT	TAGCTT	Lane2
DP6	31	S18F31	4.4	M		1986565	S18F31.1.fq.gz_TRIMMO.fq.gz	CAACC	TAGCTT	Lane2
DP6	33	S18F33	4.9	F		922821	S18F33.1.fq.gz_TRIMMO.fq.gz	GGTTG	TAGCTT	Lane2
DP6	35	S18F35	4.5	F		1106825	S18F35.1.fq.gz_TRIMMO.fq.gz	AAGGA	TAGCTT	Lane2
DP6	4	S18F4	4.6	F	S18X4
DP6	5	S18F5	4.5	M	S18X5
DP6	6	S18F6	4.7	M	S18X6	2799137	S18F6.1.fq.gz_TRIMMO.fq.gz	CGATC	GATCAG	Lane3
DP6	7	S18F7	4.9	F	S18X7	2768844	S18F7.1.fq.gz_TRIMMO.fq.gz	TCGAT	GATCAG	Lane3
DP6	8	S18F8	4.7	M	S18X8	2324805	S18F8.1.fq.gz_TRIMMO.fq.gz	TGCAT	GATCAG	Lane3
DP6	9	S18F9	4.6	M	S18X9	1190279	S18F9.1.fq.gz_TRIMMO.fq.gz	CAACC	GATCAG	Lane3
SW1	10	S16F10	4,6	F	S16X3	3232444	S16F10.1.fq.gz_TRIMMO.fq.gz	ATGAG	CAGATC	Lane2
SW1	11	S16F11	4,4	F	S16X4
SW1	12	S16F12	4,1	M	S16X5	1502776	S16F12.1.fq.gz_TRIMMO.fq.gz	GCATG	ACTTGA	Lane2
SW1	14	S16F14	4,1	F	S16X6	1425430	S16F14.1.fq.gz_TRIMMO.fq.gz	AACCA	ACTTGA	Lane2
SW1	15	S16F15	4,4	M	S16X7	2245241	S16F15.1.fq.gz_TRIMMO.fq.gz	CGATC	ACTTGA	Lane2
SW1	16	S16F16	4,1	F	S16X8	3407434	S16F16.1.fq.gz_TRIMMO.fq.gz	TCGAT	ACTTGA	Lane2
SW1	17	S16F17	4,5	F	S16X9	2300959	S16F17.1.fq.gz_TRIMMO.fq.gz	TGCAT	ACTTGA	Lane2
SW1	18	S16F18	4,2	F	S16X10	1054644	S16F18.1.fq.gz_TRIMMO.fq.gz	CAACC	ACTTGA	Lane2
SW1	19	S16F19	4,3	M	S16X11	1553430	S16F19.1.fq.gz_TRIMMO.fq.gz	GGTTG	ACTTGA	Lane2
SW1	20	S16F20	4,4	M	S16X12	1246176	S16F20.1.fq.gz_TRIMMO.fq.gz	AAGGA	ACTTGA	Lane2
SW1	21	S16F21	3,4	F		1334348	S16F21.1.fq.gz_TRIMMO.fq.gz	AGCTA	ACTTGA	Lane2
SW1	22	S16F22	3,2	U		1715542	S16F22.1.fq.gz_TRIMMO.fq.gz	ACACA	ACTTGA	Lane2
SW1	23	S16F23	3,0	F		1279657	S16F23.1.fq.gz_TRIMMO.fq.gz	AATTA	ACTTGA	Lane2
SW1	24	S16F24	3,3	M		2281119	S16F24.1.fq.gz_TRIMMO.fq.gz	ACGGT	ACTTGA	Lane2
SW1	25	S16F25	3,0	M		838176	S16F25.1.fq.gz_TRIMMO.fq.gz	ACTGG	ACTTGA	Lane2
SW1	27	S16F27	3,3	M		1486788	S16F27.1.fq.gz_TRIMMO.fq.gz	ACTTC	ACTTGA	Lane2
SW1	28	S16F28	3,0	M		1297749	S16F28.1.fq.gz_TRIMMO.fq.gz	GGTTG	TTAGGC	Lane4
SW1	29	S16F29	3,5	M		603745	S16F29.1.fq.gz_TRIMMO.fq.gz	AAGGA	TTAGGC	Lane4
SW1	30	S16F30	3,4	F		1144587	S16F30.1.fq.gz_TRIMMO.fq.gz	AGCTA	TTAGGC	Lane4
SW1	31	S16F31	3,0	U		399044	S16F31.1.fq.gz_TRIMMO.fq.gz	ACACA	TTAGGC	Lane4
SW1	32	S16F32	3,3	F		1751864	S16F32.1.fq.gz_TRIMMO.fq.gz	AATTA	TTAGGC	Lane4
SW1	36	S16F36	3,4	M		2339833	S16F36.1.fq.gz_TRIMMO.fq.gz	ACGGT	TTAGGC	Lane4
SW1	37	S16F37	3,6	F		807868	S16F37.1.fq.gz_TRIMMO.fq.gz	ACTGG	TTAGGC	Lane4
SW1	38	S16F38	3,4	M		1206218	S16F38.1.fq.gz_TRIMMO.fq.gz	ACTTC	TTAGGC	Lane4
SW1	39	S16F39	3,3	F		837932	S16F39.1.fq.gz_TRIMMO.fq.gz	ATACG	TTAGGC	Lane4
SW1	40	S16F40	3,6	M		598305	S16F40.1.fq.gz_TRIMMO.fq.gz	ATGAG	TTAGGC	Lane4
SW1	41	S16F41	3,3	M			removed	GCATG	TGACCA	Lane4
SW1	42	S16F42	3,1	F		489610	S16F42.1.fq.gz_TRIMMO.fq.gz	AACCA	TGACCA	Lane4
SW1	8	S16F8	5,1	F	S16X1	2951471	S16F8.1.fq.gz_TRIMMO.fq.gz	ACTTC	CAGATC	Lane2
SW1	9	S16F9	4,7	M	S16X2	2720177	S16F9.1.fq.gz_TRIMMO.fq.gz	ATACG	CAGATC	Lane2
SW2	1	S12F1	1.9	U		1366975	S12F1.1.fq.gz_TRIMMO.fq.gz	GCATG	CAGATC	Lane2
SW2	10	S12F10	2	U		1437184	S12F10.1.fq.gz_TRIMMO.fq.gz	ACACA	CAGATC	Lane2
SW2	100	S12F100	4.4	M	S12X9	2657945	S12F100.1.fq.gz_TRIMMO.fq.gz	ACTGG	ACTTGA	Lane3
SW2	101	S12F101	4.5	M	S12X10	2904119	S12F101.1.fq.gz_TRIMMO.fq.gz	ACTTC	ACTTGA	Lane3
SW2	102	S12F102	4	M	S12X11	2471219	S12F102.1.fq.gz_TRIMMO.fq.gz	ATACG	ACTTGA	Lane3
SW2	103	S12F103	4.4	M	S12X12	2590059	S12F103.1.fq.gz_TRIMMO.fq.gz	ATGAG	ACTTGA	Lane3
SW2	13	S12F13	2.1	U		1708524	S12F13.1.fq.gz_TRIMMO.fq.gz	AATTA	CAGATC	Lane2
SW2	14	S12F14	2.5	U		2745598	S12F14.1.fq.gz_TRIMMO.fq.gz	ACGGT	CAGATC	Lane2
SW2	16	S12F16	2.1	U		1106756	S12F16.1.fq.gz_TRIMMO.fq.gz	ACTGG	CAGATC	Lane2
SW2	2	S12F2	2.3	U		1189085	S12F2.1.fq.gz_TRIMMO.fq.gz	AACCA	CAGATC	Lane2
SW2	3	S12F3	2.2	U		1532503	S12F3.1.fq.gz_TRIMMO.fq.gz	CGATC	CAGATC	Lane2
SW2	4	S12F4	1.9	U		420586	S12F4.1.fq.gz_TRIMMO.fq.gz	TCGAT	CAGATC	Lane2
SW2	40	S12F40	1.8	U		849073	S12F40.1.fq.gz_TRIMMO.fq.gz	GCATG	ACTTGA	Lane3
SW2	41	S12F41	2	U		1551085	S12F41.1.fq.gz_TRIMMO.fq.gz	AACCA	ACTTGA	Lane3
SW2	42	S12F42	2.3	U		726737	S12F42.1.fq.gz_TRIMMO.fq.gz	CGATC	ACTTGA	Lane3
SW2	43	S12F43	1.5	U		1160191	S12F43.1.fq.gz_TRIMMO.fq.gz	TCGAT	ACTTGA	Lane3
SW2	45	S12F45	2.4	U		4888526	S12F45.1.fq.gz_TRIMMO.fq.gz	TGCAT	ACTTGA	Lane3
SW2	46	S12F46	3.1	U	S12X1	1379269	S12F46.1.fq.gz_TRIMMO.fq.gz	CAACC	ACTTGA	Lane3
SW2	47	S12F47	3.2	M	S12X2	1780027	S12F47.1.fq.gz_TRIMMO.fq.gz	GGTTG	ACTTGA	Lane3
SW2	48	S12F48	2.8	F	S12X3	3146166	S12F48.1.fq.gz_TRIMMO.fq.gz	AAGGA	ACTTGA	Lane3
SW2	49	S12F49	3.1	M	S12X4	1534685	S12F49.1.fq.gz_TRIMMO.fq.gz	AGCTA	ACTTGA	Lane3
SW2	5	S12F5	2.3	U		1832241	S12F5.1.fq.gz_TRIMMO.fq.gz	TGCAT	CAGATC	Lane2
SW2	50	S12F50	2.9	U	S12X5	1328055	S12F50.1.fq.gz_TRIMMO.fq.gz	ACACA	ACTTGA	Lane3
SW2	51	S12F51	3.2	F	S12X6	1611310	S12F51.1.fq.gz_TRIMMO.fq.gz	AATTA	ACTTGA	Lane3
SW2	52	S12F52	3.6	M	S12X7	1474319	S12F52.1.fq.gz_TRIMMO.fq.gz	ACGGT	ACTTGA	Lane3
SW2	53	S12F53	3.3	F	S12X8
SW2	6	S12F6	2.2	U		3369660	S12F6.1.fq.gz_TRIMMO.fq.gz	CAACC	CAGATC	Lane2
SW2	7	S12F7	2.1	U		1015488	S12F7.1.fq.gz_TRIMMO.fq.gz	GGTTG	CAGATC	Lane2
SW2	8	S12F8	1.5	U		509904	S12F8.1.fq.gz_TRIMMO.fq.gz	AAGGA	CAGATC	Lane2
SW2	9	S12F9	1.7	U		2539389	S12F9.1.fq.gz_TRIMMO.fq.gz	AGCTA	CAGATC	Lane2
SW3	1	S22F1	3	F	S22X1	3420413	S22F1.1.fq.gz_TRIMMO.fq.gz	ATACG	TGACCA	Lane1
SW3	10	S22F10	3	F	S22X10	5885732	S22F10.1.fq.gz_TRIMMO.fq.gz	GGTTG	ACAGTG	Lane1
SW3	11	S22F11	2.8	M	S22X11	2306999	S22F11.1.fq.gz_TRIMMO.fq.gz	AAGGA	ACAGTG	Lane1
SW3	12	S22F12	2.8	F	S22X12	1454227	S22F12.1.fq.gz_TRIMMO.fq.gz	AGCTA	ACAGTG	Lane1
SW3	14	S22F14	2.8	F	S22X14	5165437	S22F14.1.fq.gz_TRIMMO.fq.gz	ACACA	ACAGTG	Lane1
SW3	15	S22F15	2.6	F	S22X15	582423	S22F15.1.fq.gz_TRIMMO.fq.gz	AATTA	ACAGTG	Lane1
SW3	16	S22F16	3	F	S22X16	2991500	S22F16.1.fq.gz_TRIMMO.fq.gz	ACGGT	ACAGTG	Lane1
SW3	17	S22F17	2.8	U	S22X17	1272206	S22F17.1.fq.gz_TRIMMO.fq.gz	ACTGG	ACAGTG	Lane1
SW3	18	S22F18	3	M	S22X18	1423141	S22F18.1.fq.gz_TRIMMO.fq.gz	ACTTC	ACAGTG	Lane1
SW3	19	S22F19	2.8	F	S22X19	1117688	S22F19.1.fq.gz_TRIMMO.fq.gz	ATACG	ACAGTG	Lane1
SW3	2	S22F2	3.9	M	S22X2	969005	S22F2.1.fq.gz_TRIMMO.fq.gz	ATGAG	TGACCA	Lane1
SW3	20	S22F20	2.6	F	S22X20	1096177	S22F20.1.fq.gz_TRIMMO.fq.gz	ATGAG	ACAGTG	Lane1
SW3	21	S22F21	2.8	M	S22X21	1362801	S22F21.1.fq.gz_TRIMMO.fq.gz	CAACC	GGCTAC	Lane2
SW3	22	S22F22	2.8	M	S22X22	1364972	S22F22.1.fq.gz_TRIMMO.fq.gz	GGTTG	GGCTAC	Lane2
SW3	23	S22F23	2.6	M	S22X23	741076	S22F23.1.fq.gz_TRIMMO.fq.gz	AAGGA	GGCTAC	Lane2
SW3	24	S22F24	2.7	M	S22X24	5095579	S22F24.1.fq.gz_TRIMMO.fq.gz	AGCTA	GGCTAC	Lane2
SW3	25	S22F25	2.5	M	S22X25	1486061	S22F25.1.fq.gz_TRIMMO.fq.gz	ACACA	GGCTAC	Lane2
SW3	26	S22F26	2.6	F		945443	S22F26.1.fq.gz_TRIMMO.fq.gz	AATTA	GGCTAC	Lane2
SW3	27	S22F27	2.6	F		1161324	S22F27.1.fq.gz_TRIMMO.fq.gz	ACGGT	GGCTAC	Lane2
SW3	29	S22F29	2.5	F		505453	S22F29.1.fq.gz_TRIMMO.fq.gz	ACTGG	GGCTAC	Lane2
SW3	3	S22F3	2.7	F	S22X3	7672363	S22F3.1.fq.gz_TRIMMO.fq.gz	GCATG	ACAGTG	Lane1
SW3	30	S22F30	2.5	F		475202	S22F30.1.fq.gz_TRIMMO.fq.gz	ACTTC	GGCTAC	Lane2
SW3	31	S22F31	2.4	F		746081	S22F31.1.fq.gz_TRIMMO.fq.gz	ATACG	GGCTAC	Lane2
SW3	32	S22F32	2.5	M		439660	S22F32.1.fq.gz_TRIMMO.fq.gz	ATGAG	GGCTAC	Lane2
SW3	4	S22F4	3	F	S22X4	6105440	S22F4.1.fq.gz_TRIMMO.fq.gz	AACCA	ACAGTG	Lane1
SW3	5	S22F5	2.9	M	S22X5	3645910	S22F5.1.fq.gz_TRIMMO.fq.gz	CGATC	ACAGTG	Lane1
SW3	6	S22F6	3.4	M	S22X6
SW3	7	S22F7	3	F	S22X7	3497737	S22F7.1.fq.gz_TRIMMO.fq.gz	TCGAT	ACAGTG	Lane1
SW3	8	S22F8	3.1	F	S22X8	4604296	S22F8.1.fq.gz_TRIMMO.fq.gz	TGCAT	ACAGTG	Lane1
SW3	9	S22F9	3.1	F	S22X9	8767582	S22F9.1.fq.gz_TRIMMO.fq.gz	CAACC	ACAGTG	Lane1
SW4	1	S21F1	4.2	F	S21X1	529157	S21F1.1.fq.gz_TRIMMO.fq.gz	CGATC	ACAGTG	Lane4
SW4	10	S21F10	3.5	F	S21X10	1019953	S21F10.1.fq.gz_TRIMMO.fq.gz	AGCTA	ACAGTG	Lane4
SW4	11	S21F11	4	M	S21X11	1260114	S21F11.1.fq.gz_TRIMMO.fq.gz	ACACA	ACAGTG	Lane4
SW4	12	S21F12	3.6	F	S21X12
SW4	13	S21F13	2.8	F		977586	S21F13.1.fq.gz_TRIMMO.fq.gz	AATTA	ACAGTG	Lane4
SW4	18	S21F18	3.6	M		1113586	S21F18.1.fq.gz_TRIMMO.fq.gz	ACGGT	ACAGTG	Lane4
SW4	19	S21F19	3.7	M		1515769	S21F19.1.fq.gz_TRIMMO.fq.gz	ACTGG	ACAGTG	Lane4
SW4	2	S21F2	4.1	M	S21X2
SW4	20	S21F20	3.6	F		386675	S21F20.1.fq.gz_TRIMMO.fq.gz	ACTTC	ACAGTG	Lane4
SW4	21	S21F21	3.9	M		378228	S21F21.1.fq.gz_TRIMMO.fq.gz	ATACG	ACAGTG	Lane4
SW4	22	S21F23	3.5	F		749729	S21F23.1.fq.gz_TRIMMO.fq.gz	ATGAG	ACAGTG	Lane4
SW4	23	S21F24	3.5	M		546274	S21F24.1.fq.gz_TRIMMO.fq.gz	GCATG	CTTGTA	Lane3
SW4	24	S21F25	3.5	F		799180	S21F25.1.fq.gz_TRIMMO.fq.gz	AACCA	CTTGTA	Lane3
SW4	25	S21F26	3.5	M		2015522	S21F26.1.fq.gz_TRIMMO.fq.gz	CGATC	CTTGTA	Lane3
SW4	26	S21F27	3.5	M		1712056	S21F27.1.fq.gz_TRIMMO.fq.gz	TCGAT	CTTGTA	Lane3
SW4	27	S21F28	4	F		1334486	S21F28.1.fq.gz_TRIMMO.fq.gz	TGCAT	CTTGTA	Lane3
SW4	28	S21F29	3.6	M		3442648	S21F29.1.fq.gz_TRIMMO.fq.gz	CAACC	CTTGTA	Lane3
SW4	3	S21F3	4	M	S21X3	2475675	S21F3.1.fq.gz_TRIMMO.fq.gz	TCGAT	ACAGTG	Lane4
SW4	30	S21F30	3.5	M		2613514	S21F30.1.fq.gz_TRIMMO.fq.gz	GGTTG	CTTGTA	Lane3
SW4	31	S21F31	3.8	M		974795	S21F31.1.fq.gz_TRIMMO.fq.gz	AAGGA	CTTGTA	Lane3
SW4	32	S21F32	3.7	M		846541	S21F32.1.fq.gz_TRIMMO.fq.gz	AGCTA	CTTGTA	Lane3
SW4	33	S21F33	4	F		473939	S21F33.1.fq.gz_TRIMMO.fq.gz	ACACA	CTTGTA	Lane3
SW4	34	S21F34	3.7	M		1188818	S21F34.1.fq.gz_TRIMMO.fq.gz	AATTA	CTTGTA	Lane3
SW4	36	S21F36	3.4	F		1075056	S21F36.1.fq.gz_TRIMMO.fq.gz	ACGGT	CTTGTA	Lane3
SW4	38	S21F38	3.5	F		461300	S21F38.1.fq.gz_TRIMMO.fq.gz	ACTGG	CTTGTA	Lane3
SW4	39	S21F39	3.4	M		542008	S21F39.1.fq.gz_TRIMMO.fq.gz	ACTTC	CTTGTA	Lane3
SW4	4	S21F4	4	M	S21X4	1287454	S21F4.1.fq.gz_TRIMMO.fq.gz	TGCAT	ACAGTG	Lane4
SW4	40	S21F40	3.7	M		1358142	S21F40.1.fq.gz_TRIMMO.fq.gz	ATACG	CTTGTA	Lane3
SW4	41	S21F41	2.7	F		1060240	S21F41.1.fq.gz_TRIMMO.fq.gz	ATGAG	CTTGTA	Lane3
SW4	5	S21F5	4	F	S21X5	811300	S21F5.1.fq.gz_TRIMMO.fq.gz	CAACC	ACAGTG	Lane4
SW4	6	S21F6	4.4	F	S21X6
SW4	7	S21F7	4	F	S21X7	2952313	S21F7.1.fq.gz_TRIMMO.fq.gz	GGTTG	ACAGTG	Lane4
SW4	8	S21F8	3.9	M	S21X8	1596750	S21F8.1.fq.gz_TRIMMO.fq.gz	AAGGA	ACAGTG	Lane4
SW4	9	S21F9	3.9	M	S21X9
SW5	1	S19F1	5	F	S19X1	1927448	S19F1.1.fq.gz_TRIMMO.fq.gz	GCATG	TAGCTT	Lane3
SW5	10	S19F10	4.9	F	S19X10
SW5	11	S19F11	5	M	S19X11	1298052	S19F11.1.fq.gz_TRIMMO.fq.gz	ACACA	TAGCTT	Lane3
SW5	12	S19F12	4.7	M	S19X12
SW5	13	S19F13	3.6	F		1248760	S19F13.1.fq.gz_TRIMMO.fq.gz	AATTA	TAGCTT	Lane3
SW5	16	S19F16	3.4	F		604592	S19F16.1.fq.gz_TRIMMO.fq.gz	ACGGT	TAGCTT	Lane3
SW5	17	S19F17	3.4	F			removed	ACTGG	TAGCTT	Lane3
SW5	18	S19F18	3.5	F		1452754	S19F18.1.fq.gz_TRIMMO.fq.gz	ACTTC	TAGCTT	Lane3
SW5	19	S19F19	3.6	F		684503	S19F19.1.fq.gz_TRIMMO.fq.gz	ATACG	TAGCTT	Lane3
SW5	2	S19F2	5.6	M	S19X2	608768	S19F2.1.fq.gz_TRIMMO.fq.gz	AACCA	TAGCTT	Lane3
SW5	20	S19F20	3.6	M		1886093	S19F20.1.fq.gz_TRIMMO.fq.gz	ATGAG	TAGCTT	Lane3
SW5	21	S19F21	3.9	F		1466076	S19F21.1.fq.gz_TRIMMO.fq.gz	AGCTA	TAGCTT	Lane2
SW5	22	S19F22	3.6	F		1362138	S19F22.1.fq.gz_TRIMMO.fq.gz	ACACA	TAGCTT	Lane2
SW5	23	S19F23	4.5	M		1771267	S19F23.1.fq.gz_TRIMMO.fq.gz	AATTA	TAGCTT	Lane2
SW5	24	S19F24	3.7	F		1036875	S19F24.1.fq.gz_TRIMMO.fq.gz	ACGGT	TAGCTT	Lane2
SW5	25	S19F25	3.8	M		822466	S19F25.1.fq.gz_TRIMMO.fq.gz	ACTGG	TAGCTT	Lane2
SW5	26	S19F26	4	M		3420002	S19F26.1.fq.gz_TRIMMO.fq.gz	ACTTC	TAGCTT	Lane2
SW5	27	S19F27	4.5	F		1607538	S19F27.1.fq.gz_TRIMMO.fq.gz	ATACG	TAGCTT	Lane2
SW5	28	S19F28	4.4	F		1518456	S19F28.1.fq.gz_TRIMMO.fq.gz	ATGAG	TAGCTT	Lane2
SW5	29	S19F29	4.2	M		1418751	S19F29.1.fq.gz_TRIMMO.fq.gz	GCATG	GGCTAC	Lane2
SW5	3	S19F3	5	M	S19X3	2267630	S19F3.1.fq.gz_TRIMMO.fq.gz	CGATC	TAGCTT	Lane3
SW5	30	S19F30	4.3	M		2516233	S19F30.1.fq.gz_TRIMMO.fq.gz	AACCA	GGCTAC	Lane2
SW5	31	S19F31	4	F		4790849	S19F31.1.fq.gz_TRIMMO.fq.gz	CGATC	GGCTAC	Lane2
SW5	33	S19F33	4.4	M		2874803	S19F33.1.fq.gz_TRIMMO.fq.gz	TCGAT	GGCTAC	Lane2
SW5	34	S19F34	3.9	F		1227346	S19F34.1.fq.gz_TRIMMO.fq.gz	TGCAT	GGCTAC	Lane2
SW5	4	S19F4	4.2	F	S19X4	1307870	S19F4.1.fq.gz_TRIMMO.fq.gz	TCGAT	TAGCTT	Lane3
SW5	5	S19F5	4.6	F	S19X5	1885892	S19F5.1.fq.gz_TRIMMO.fq.gz	TGCAT	TAGCTT	Lane3
SW5	6	S19F6	5	F	S19X6	2030230	S19F6.1.fq.gz_TRIMMO.fq.gz	CAACC	TAGCTT	Lane3
SW5	7	S19F7	4.8	F	S19X7	1142796	S19F7.1.fq.gz_TRIMMO.fq.gz	GGTTG	TAGCTT	Lane3
SW5	8	S19F8	4.8	M	S19X8	1760629	S19F8.1.fq.gz_TRIMMO.fq.gz	AAGGA	TAGCTT	Lane3
SW5	9	S19F9	4.8	M	S19X9	652719	S19F9.1.fq.gz_TRIMMO.fq.gz	AGCTA	TAGCTT	Lane3

### Sheet: Supplementary Table S3
Supplementary Table S3: Water analysis additional information: Dilution factor for chlorides, sulphates and silica for each water pond site.
	Chlorides	Sulphate	Silica
S1	10	2	200
S2		10	200
S3			300
S4			100
S5			100
S6		3	200
S7		2	300
S8	10	10	300
S9		2	200
S10		10	300
S11			200
S12	1000
S13			50
S14			200
S15	10		100
S16
S17	10	10	300
S18	10	10	200
S19

### Sheet: Supplementary Table S4
Supplementary Table S4: Total length and highest elevation (meters above mean sea level, mamsl) by migration stream
	Migration stream length (km)	Elevation
Location		(mamsl)
Rabigh	69	110
Al Mwared - KAEC	146	1200
Al Lith	55	180
Al Habqah - Salm Alzwaher	57	160
Alfaijah	118	360
Al Belkah - Al Quouz	120	300
